# Copy number variants underlie the major selective sweeps in insecticide resistance genes in *Anopheles arabiensis* from Tanzania

**DOI:** 10.1101/2024.03.11.583874

**Authors:** Eric R. Lucas, Sanjay C. Nagi, Bilali Kabula, Bernard Batengana, William Kisinza, Alexander Egyir-Yawson, John Essandoh, Sam Dadzie, Joseph Chabi, Arjen E. Van’t Hof, Emily J. Rippon, Dimitra Pipini, Nicholas J. Harding, Naomi A. Dyer, Chris S. Clarkson, Alistair Miles, David Weetman, Martin J. Donnelly

**Affiliations:** Department of Vector Biology, Liverpool School of Tropical Medicine, Pembroke Place, Liverpool L3 5QA, UK; National Institute for Medical Research, Amani Research Centre, P.O. Box 81, Muheza, Tanzania; Department of Biomedical Sciences, University of Cape Coast, Cape Coast, Ghana; Department of Parasitology, Noguchi Memorial Institute for Medical Research, University of Ghana, Accra, Ghana; Biology Centre of the Czech Academy of Sciences, Institute of Entomology, Branišovská 31, 370 05 České Budějovice, Czech Republic; Big Data Institute, Li Ka Shing Centre for Health Information and Discovery, University of Oxford, Oxford, United Kingdom; Wellcome Sanger Institute, Hinxton, Cambridge CB10 1SA, United Kingdom

**Keywords:** Carboxylesterase, GWAS, insecticide resistance, genomic surveillance, *Anopheles*

## Abstract

To keep ahead of the evolution of resistance to insecticides in mosquitoes, national malaria control programmes must make use of a range of insecticides, both old and new, while monitoring resistance mechanisms. Knowledge of the mechanisms of resistance remains limited in *Anopheles arabiensis*, which in many parts of Africa is of increasing importance because it is apparently less susceptible to many indoor control interventions. Furthermore, comparatively little is known in general about resistance to non-pyrethroid insecticides such as pirimiphos-methyl (PM), which are crucial for effective control in the context of resistance to pyrethroids. We performed a genome-wide association study to determine the molecular mechanisms of resistance to deltamethrin (commonly used in bednets) and PM, in *An. arabiensis* from two regions in Tanzania. Genomic regions of positive selection in these populations were largely driven by copy number variants (CNVs) in gene families involved in resistance to these two insecticides. We found evidence of a new gene cluster involved in resistance to PM, identifying a strong selective sweep tied to a CNV in the *Coeae2g-Coeae6g* cluster of carboxylesterase genes. Using complementary data from *An. coluzzii* in Ghana, we show that copy number at this locus is significantly associated with PM resistance. Similarly, for deltamethrin, resistance was strongly associated with a novel CNV allele in the *Cyp6aa* / *Cyp6p* cluster. Against this background of metabolic resistance, target site resistance was very rare or absent for both insecticides. Mutations in the pyrethroid target site *Vgsc* were at very low frequency in Tanzania, yet combining these samples with three *An. arabiensis* individuals from West Africa revealed a startling diversity of evolutionary origins of target site resistance, with up to 5 independent origins of *Vgsc*-995 mutations found within just 8 haplotypes. Thus, despite having been first recorded over 10 years ago, *Vgsc* resistance mutations in Tanzanian *An. arabiensis* have remained at stable low frequencies. Overall, our results provide a new copy number marker for monitoring resistance to PM in malaria mosquitoes, and reveal the complex picture of resistance patterns in *An. arabiensis*.
