## Supplementary Data S2 for "Copy number variants underlie the major selective sweeps in insecticide resistance genes in *Anopheles arabiensis* from Tanzania"

### Sheet: Supplementary Data S2
Start and end points of CNV allele ranges. Unless otherwise stated, breakpoints are determined from soft-clipped reads associated with the CNV alleles.
* Breakpoint determined from discordant reads
£ Breakpoint determined approximately from coverage changes.
? Range of CNV extends further than studied region
Chrom	Region	Allele	Start	End
2L	Coeaexf	Coeaexf_Dup1	28542694	28551034
2L	Coeaexf	Coeaexf_Dup2	28535653	28571586
2L	Coeaexf	Coeaexf_Dup3	28533512	28550548
2L	Coeaexf	Coeaexf_Dup4	28533499	28557804
2L	Coeaexf	Coeaexf_Dup5	28541709	28554102
2L	Coeaexf	Coeaexf_Dup6	28548424	28552841
2L	Coeaexf	Coeaexf_Dup7	28546647	28552722
2L	Coeaexf	Coeaexf_Dup8	28547443	28551065
2L	Coeaexg	Coeaexg_Dup1	37282078	37295500£
2L	Coeaexg	Coeaexg_Dup2	37294010	37299365
2L	Coeaexg	Coeaexg_Dup3	37287080	37294293
2L	Coeaexg	Coeaexg_Dup4	37287238	37292693
2L	Coeaexg	Coeaexg_Dup5	37288799	37295800*
2L	Coeaexg	Coeaexg_Dup6	37181750*	37297456
2L	Coeaexg	Coeaexg_Dup7	37287418	37291351
2L	Coeaexg	Coeaexg_Dup8	37283315	37293011
2L	Coeaexg	Coeaexg_Dup9	37291783	37292795
2L	Coeaexg	Coeaexg_Dup10	37277043	37285375
2L	Coeaexg	Coeaexg_Dup11	37292285	37298734
2L	Coeaexg	Coeaexg_Dup12	37282330	37284900*
2R	Ace1	Ace1_Dup1	3436926	3639836
2R	Ace1	Ace1_Dup2	3447950*	3518900*
2R	Ace1	Ace1_Del1	3501850*	3599050*
2R	Ace1	Ace1_Del2	3539300*	3573750*
2R	Ace1	Ace1_Del3	3535850*	3619000*
2R	Ace1	Ace1_Del4	3512200*	3616290*
2R	Cyp6aa/Cyp6p	Cyp6aap_Dup1a	28480189	28483475
2R	Cyp6aa/Cyp6p	Cyp6aap_Dup1b	28480193	28483675
2R	Cyp6aa/Cyp6p	Cyp6aap_Dup2	28493547	28497279
2R	Cyp6aa/Cyp6p	Cyp6aap_Dup3	28479407	28483372
2R	Cyp6aa/Cyp6p	Cyp6aap_Dup4	28478925	28483069
2R	Cyp6aa/Cyp6p	Cyp6aap_Dup5	28480372	28484518
2R	Cyp6aa/Cyp6p	Cyp6aap_Dup6	28478272	28484157
2R	Cyp6aa/Cyp6p	Cyp6aap_Dup7	28478057	28486036
2R	Cyp6aa/Cyp6p	Cyp6aap_Dup8	28475996	28485005
2R	Cyp6aa/Cyp6p	Cyp6aap_Dup9	28479181	28491431
2R	Cyp6aa/Cyp6p	Cyp6aap_Dup10	28477889	28491215
2R	Cyp6aa/Cyp6p	Cyp6aap_Dup11	28487546	28518123
2R	Cyp6aa/Cyp6p	Cyp6aap_Dup12	28474576	28520016
2R	Cyp6aa/Cyp6p	Cyp6aap_Dup13	28472728	28522671
2R	Cyp6aa/Cyp6p	Cyp6aap_Dup14	28473874	28563596
2R	Cyp6aa/Cyp6p	Cyp6aap_Dup15	28465673	28555300£
2R	Cyp6aa/Cyp6p	Cyp6aap_Dup16	28480547	28483236
2R	Cyp6aa/Cyp6p	Cyp6aap_Dup17	28477540	28485380
2R	Cyp6aa/Cyp6p	Cyp6aap_Dup18	28479548	28494597
2R	Cyp6aa/Cyp6p	Cyp6aap_Dup19	28475490	28556726
2R	Cyp6aa/Cyp6p	Cyp6aap_Dup20	28473600	28795255
2R	Cyp6aa/Cyp6p	Cyp6aap_Dup21	28475128	28483473
2R	Cyp6aa/Cyp6p	Cyp6aap_Dup22	28477220	28484338
2R	Cyp6aa/Cyp6p	Cyp6aap_Dup23	?	28497740
2R	Cyp6aa/Cyp6p	Cyp6aap_Dup24	28480585	28483442
2R	Cyp6aa/Cyp6p	Cyp6aap_Dup25	28480335	28483384
2R	Cyp6aa/Cyp6p	Cyp6aap_Dup26	28480166	28483253
2R	Cyp6aa/Cyp6p	Cyp6aap_Dup27	28496700*	28499200*
2R	Cyp6aa/Cyp6p	Cyp6aap_Dup28	28477710	28496953
2R	Cyp6aa/Cyp6p	Cyp6aap_Dup29	28494017	28496505
2R	Cyp6aa/Cyp6p	Cyp6aap_Dup30	28478987	28485033
2R	Cyp6aa/Cyp6p	Cyp6aap_Dup31	28480476	28492867
2R	Cyp6aa/Cyp6p	Cyp6aap_Dup32	28485349	28494719
2R	Cyp6aa/Cyp6p	Cyp6aap_Dup33	28479842	28549886
2R	Cyp6aa/Cyp6p	Cyp6aap_Dup34	28480284	28483348
2R	Cyp6aa/Cyp6p	Cyp6aap_Dup35	28472668	28504018
2R	Cyp6aa/Cyp6p	Cyp6aap_Dup36	28475403	28572600*
2R	Cyp6aa/Cyp6p	Cyp6aap_Dup37	28477192	28489472
3R	Cyp6m/Cyp6z	Cyp6mz_Dupm1	6927942	6930500£
3R	Cyp6m/Cyp6z	Cyp6mz_Dupm2	6933100*	6935200*
3R	Cyp6m/Cyp6z	Cyp6mz_Dupm3	6929600*	6932800*
3R	Cyp6m/Cyp6z	Cyp6mz_Dupm4	6929933	6936902
3R	Cyp6m/Cyp6z	Cyp6mz_Dupm5	6933972	6938659
3R	Cyp6m/Cyp6z	Cyp6mz_Dupz1	6968962	6979681
3R	Cyp6m/Cyp6z	Cyp6mz_Dupz2	6975100*	6977514
3R	Cyp6m/Cyp6z	Cyp6mz_Dupz3	6971484	6978100*
3R	Cyp6m/Cyp6z	Cyp6mz_Dupz4	6972775	6977699
3R	Cyp6m/Cyp6z	Cyp6mz_Dupz5	6969800*	6976000*
3R	Cyp6m/Cyp6z	Cyp6mz_Dupmz1	?	6982700
3R	Gstu/Gste	Gstue_Dup1	28596818	28598850
3R	Gstu/Gste	Gstue_Dup2	28596390	28598923
3R	Gstu/Gste	Gstue_Dup3	28590597	28593254
3R	Gstu/Gste	Gstue_Dup4	28595162	28599081
3R	Gstu/Gste	Gstue_Dup5	28593122	28598971
3R	Gstu/Gste	Gstue_Dup6	28596241	28602177
3R	Gstu/Gste	Gstue_Dup7	28597504	28604250
3R	Gstu/Gste	Gstue_Dup8	28594797	28602349
3R	Gstu/Gste	Gstue_Dup9	28591140	28601188
3R	Gstu/Gste	Gstue_Dup10	28593642	28603786
3R	Gstu/Gste	Gstue_Dup11	28581256	28604994
3R	Gstu/Gste	Gstue_Dup12	28597030	28600292
3R	Gstu/Gste	Gstue_Dup13	28597181	28599200*
3R	Gstu/Gste	Gstue_Dup14	28599926	28607500
3R	Gstu/Gste	Gstue_Dup15	28596252	28598948
3R	Gstu/Gste	Gstue_Dup16	28597383	28603517
X	Cyp9k1	Cyp9k1_Dup1	15242505	15244812
X	Cyp9k1	Cyp9k1_Dup2	15238400	15241082
X	Cyp9k1	Cyp9k1_Dup3	15240300*	15243860
X	Cyp9k1	Cyp9k1_Dup4	15240608	15244503
X	Cyp9k1	Cyp9k1_Dup5	15238911	15244175
X	Cyp9k1	Cyp9k1_Dup6	15236449	15243646
X	Cyp9k1	Cyp9k1_Dup7	15238000£	15246300£
X	Cyp9k1	Cyp9k1_Dup8	15239276	15247645
X	Cyp9k1	Cyp9k1_Dup9	15239184	15249314
X	Cyp9k1	Cyp9k1_Dup10	15234989	15245128
X	Cyp9k1	Cyp9k1_Dup11	15236922	15247159
X	Cyp9k1	Cyp9k1_Dup12	15234434	15244702
X	Cyp9k1	Cyp9k1_Dup13	15240067	15250575
X	Cyp9k1	Cyp9k1_Dup14	15233807	15244936
X	Cyp9k1	Cyp9k1_Dup15	15233807	15246640
X	Cyp9k1	Cyp9k1_Dup16	15222700*	15244755
X	Cyp9k1	Cyp9k1_Dup17	15237138	15243975
X	Cyp9k1	Cyp9k1_Dup18	15236100*	15243915
X	Cyp9k1	Cyp9k1_Dup19	15238878	15251503
X	Cyp9k1	Cyp9k1_Dup20	15237397	15243514
X	Cyp9k1	Cyp9k1_Dup21	15237482	15250699
X	Cyp9k1	Cyp9k1_Dup22	15240680	15250670
X	Cyp9k1	Cyp9k1_Dup23	15241929	15248352
X	Cyp9k1	Cyp9k1_Dup24	15238550*	15255100*
X	Cyp9k1	Cyp9k1_Dup25	15223500*	15246650*
X	Cyp9k1	Cyp9k1_Dup26	15222700*	15248050*
X	Cyp9k1	Cyp9k1_Dup27	15237566	15248650*
X	Cyp9k1	Cyp9k1_Dup28	?	15246640
